# Nipah virus detection at bat roosts following spillover events in Bangladesh, 2012–2019

**DOI:** 10.1101/2021.12.29.474445

**Authors:** Clifton D. McKee, Ausraful Islam, Mohammed Ziaur Rahman, Salah Uddin Khan, Mahmudur Rahman, Syed M. Satter, Ariful Islam, Claude Kwe Yinda, Jonathan H. Epstein, Peter Daszak, Vincent J. Munster, Peter J. Hudson, Raina K. Plowright, Stephen P. Luby, Emily S. Gurley

## Abstract

Knowledge of the dynamics and genetic diversity of Nipah virus circulating in bats and at the human-animal interface is limited by current sampling efforts, which produce few detections of viral RNA. We report on a series of investigations at bat roosts identified near human Nipah cases in Bangladesh between 2012 and 2019. Pooled bat urine samples were collected from 23 roosts; seven roosts (30%) had at least one sample with Nipah RNA detected from the first visit. In subsequent visits to these seven roosts, RNA was detected in bat urine up to 52 days after the presumed exposure of the human case, although the probability of detection declined rapidly with time. These results suggest that rapidly deployed investigations of Nipah virus shedding from bat roosts near human cases could increase the success of viral sequencing compared to background surveillance and enhance our understanding of Nipah virus ecology and evolution.
