## Appendix Dataset 1 for "Nipah virus detection at bat roosts following spillover events in Bangladesh, 2012–2019"

### Sheet: Supplementary_Dataset_1
Roost_ID	Roost_district_name	Roost_division_name	Latitude_roost	Longitude_roost	Roost_size	Roost_positive_at_first_sampling	First_testing_date	Last_testing_date	Distance_from_roost_to_first_case	Total_cases	Primary_cases	Suspected_cases	Positive_cases	Negative_cases	First_case_onset	First_case_exposure	Lag_first_testing	Lag_last_testing
1	Joypurhat	Rajshahi	25.081	89.0285	150	1	2012-01-28	2012-03-07	6.78	1	1	0	1	0	2012-01-12	2012-01-05	23	62
2	Joypurhat	Rajshahi	25.0945	89.0208	110	0	2012-01-29	2012-03-11	8.13	1	1	0	1	0	2012-01-12	2012-01-05	24	66
3	Joypurhat	Rajshahi	25.0609	89.0917		1	2012-01-29	2012-03-08	0.3	1	1	0	1	0	2012-01-12	2012-01-05	24	63
4	Joypurhat	Rajshahi	25.0651	89.0706	100	0	2012-02-21	2012-02-21	4.98	1	1	0	1	0	2012-01-17	2012-01-10	42	42
5	Joypurhat	Rajshahi	25.0619	89.038	100	1	2012-01-28	2012-03-09	3.66	1	1	0	1	0	2012-01-17	2012-01-10	18	59
6	Mymensingh	Mymensingh	24.3225	90.3595	1200	0	2013-01-27	2013-01-27	9.65	1	1	0	1	0	2013-01-17	2013-01-10	17	17
7	Manikganj	Dhaka	23.8662	89.7787	735	0	2013-04-12	2013-04-12	11.57	1	1	1	0	0	2013-03-09	2013-03-02	41	41
8	Manikganj	Dhaka	23.8274	89.8517	274	0	2013-04-13	2013-04-13	4.65	1	1	1	0	0	2013-03-09	2013-03-02	42	42
9	Manikganj	Dhaka	23.78	89.8935	486	1	2013-04-11	2013-05-06	4.4	1	1	1	0	0	2013-03-09	2013-03-02	40	65
10	Pabna	Rajshahi	24.2301	89.293	2101	0	2013-02-07	2013-02-07	8.46	2	2	0	2	0	2013-01-08	2013-01-01	37	37
11	Pabna	Rajshahi	24.1507	89.277	950	1	2013-02-08	2013-02-15	6.53	2	2	0	2	0	2013-01-08	2013-01-01	38	45
12	Rajshahi	Rajshahi	24.3743	88.8275	1054	1	2013-02-01	2013-02-09	5.88	1	1	0	1	0	2013-01-17	2013-01-10	22	30
13	Madaripur	Dhaka	23.2433	90.0857	639	0	2014-03-27	2014-03-27	0.07	1	1	1	0	0	2014-01-31	2014-01-24	62	62
14	Manikganj	Dhaka	23.7785	89.8354	536	0	2014-01-14	2014-01-14	0.29	1	1	1	0	0	2013-12-28	2013-12-21	24	24
15	Manikganj	Dhaka	23.7931	89.8183	570	0	2014-01-15	2014-01-15	2.37	1	1	1	0	0	2013-12-28	2013-12-21	25	25
16	Manikganj	Dhaka	23.8002	89.8387	920	0	2014-01-16	2014-01-16	2.66	1	1	1	0	0	2013-12-28	2013-12-21	26	26
23	Madaripur	Dhaka	23.1984	90.2794	380	0	2015-12-27	2015-12-27	1.28	1	0	0	0	1	2015-12-15	2015-12-07	20	20
24	Madaripur	Dhaka	23.1902	90.2515	1200	0	2015-12-28	2015-12-28	1.8	1	0	0	0	1	2015-12-15	2015-12-07	21	21
25	Madaripur	Dhaka	23.1507	90.1002	300	0	2015-12-29	2015-12-29	17.85	1	0	0	0	1	2015-12-15	2015-12-07	22	22
26	Rajshahi	Rajshahi	24.3662	88.6187	900	0	2016-03-08	2016-03-08	1.56	1	0	0	0	1	2016-02-20	2016-02-13	24	24
27	Joypurhat	Rajshahi	25.1259	88.9333	150	0	2016-03-10	2016-03-10	2.26	1	0	0	0	1	2016-02-20	2016-02-13	26	26
28	Natore	Rajshahi	24.4118	88.9879		0	2016-01-17	2016-01-17	2.18	1	0	0	0	1	2016-01-02	2015-12-17	31	31
29	Gaibandha	Rangpur	25.3272	89.5442	1200	0	2016-01-21	2016-01-21	12.23	1	0	0	0	1	2016-01-05	2015-12-29	23	23
30	Naogaon	Rajshahi	24.8462	88.7045	1200	1	2016-01-30	2016-02-02	5.7	3	2	1	2	0	2016-01-15	2016-01-08	22	25
31	Naogaon	Rajshahi	25.0939	88.7657	340	0	2019-02-05	2019-03-12	7.86	1	1	0	1	0	2019-01-23	2019-01-15	21	56
32	Naogaon	Rajshahi	25.1495	88.863	294	0	2019-02-08	2019-03-13	13.45	1	1	0	1	0	2019-01-23	2019-01-15	24	57
33	Rajshahi	Rajshahi	26.1478	88.294	6792	0	2019-03-05	2019-03-23	0	1	1	0	1	0	2019-02-14	2019-02-07	26	44
34	Natore	Rajshahi	24.472	89.0133	738	0	2019-02-20	2019-02-20	3.12	1	1	0	1	0	2019-01-26	2019-01-04	47	47
35	Natore	Rajshahi	24.4643	89.0133	569	0	2019-02-10	2019-02-19	2.6	1	1	0	1	0	2019-01-26	2019-01-04	37	46
36	Thakurgaon	Rangpur	26.1481	88.2932	330	0	2019-03-22	2019-03-22	5	1	1	0	1	0	2019-02-23	2019-02-16	34	34
