## Appendix Dataset 2 for "Nipah virus detection at bat roosts following spillover events in Bangladesh, 2012–2019"

### Sheet: sequences
Reference	DOI	GenBank_accession_no	Product	Seq_length	Sequence_ID	Country	Host	Source	Year	Bat_study_design
Harcourt 2005 EID	10.3201/eid1110.050513	AY988601	complete genome	18252	NiV/BGD/HU/2004/AY988601	Bangladesh	human	throat swab	2004
Lo 2012 EID	10.3201/eid1802.111492	JN808857	complete genome	18252	NIVBGD2008MANIKGONJ	Bangladesh	human	throat swab	2008
Lo 2012 EID	10.3201/eid1802.111492	JN808858	nucleocapsid protein	1599	NIVBGD2004FARIDPUR	Bangladesh	human	throat swab	2004
Lo 2012 EID	10.3201/eid1802.111492	JN808859	nucleocapsid protein	1599	NIVBGD2010FARIDPUR2	Bangladesh	human	throat swab	2010
Lo 2012 EID	10.3201/eid1802.111492	JN808860	nucleocapsid protein	1599	NIVBGD2010GOPALGANJ	Bangladesh	human	throat swab	2010
Lo 2012 EID	10.3201/eid1802.111492	JN808861	nucleocapsid protein	1599	NIVBGD2004RAJBARI2	Bangladesh	human	throat swab	2004
Lo 2012 EID	10.3201/eid1802.111492	JN808862	nucleocapsid protein	1599	NIVBGD2004RAJSHAHI	Bangladesh	human	throat swab	2004
Lo 2012 EID	10.3201/eid1802.111492	JN808863	complete genome	18252	NIVBGD2008RAJBARI	Bangladesh	human	throat swab	2008
Lo 2012 EID	10.3201/eid1802.111492	JN808864	complete genome	18167	NIVBGD2010FARIDPUR	Bangladesh	human	throat swab	2010
Hassan 2018 EID	10.3201/eid2401.161758	KY887670	nucleocapsid protein	364	NiV/BGD/Human/2014	Bangladesh	human	throat swab	2014
Hassan 2018 EID	10.3201/eid2401.161758	KY887671	nucleocapsid protein	364	NiV/BGD/Surface_Swab_Towel	Bangladesh	environmental	towel swab	2014
Hassan 2018 EID	10.3201/eid2401.161758	MF133373	nucleocapsid protein	318	NiV/BGD/Human/RP210214/2014	Bangladesh	human	throat swab	2014
Hassan 2018 EID	10.3201/eid2401.161758	MF133374	nucleocapsid protein	318	NiV/BGD/Swab_Bed_Rail/503001/2014	Bangladesh	environmental	bed rail swab	2014
Hassan 2018 EID	10.3201/eid2401.161758	MF133375	nucleocapsid protein	318	NiV/BGD/Swab_Towel/203001/2014	Bangladesh	environmental	towel swab	2014
Hassan 2018 EID	10.3201/eid2401.161758	MF133376	nucleocapsid protein	354	NiV/BGD/Human/FP54214/2014	Bangladesh	human	throat swab	2014
Hassan 2018 EID	10.3201/eid2401.161758	MF133377	nucleocapsid protein	297	NiV/BGD/Human/FP51514/2014	Bangladesh	human	throat swab	2014
Anderson 2019 EID	10.3201/eid2501.180267	MK575060	complete genome	18234	NiV/BD/P.medius/EHA/2013/Raypur1401	Bangladesh	bat	roost urine	2013	outbreak roost investigation
Anderson 2019 EID	10.3201/eid2501.180267	MK575061	complete genome	18234	NiV/BD/P.medius/EHA/2013/Raypur1402	Bangladesh	bat	roost urine	2013	outbreak roost investigation
Anderson 2019 EID	10.3201/eid2501.180267	MK575062	complete genome	18234	NiV/BD/P.medius/EHA/2013/Raypur1403	Bangladesh	bat	roost urine	2013	outbreak roost investigation
Anderson 2019 EID	10.3201/eid2501.180267	MK575063	complete genome	18227	NiV/BD/P.medius/EHA/2013/Raypur1404	Bangladesh	bat	roost urine	2013	outbreak roost investigation
Anderson 2019 EID	10.3201/eid2501.180267	MK575064	complete genome	18234	NiV/BD/P.medius/EHA/2013/Raypur1405	Bangladesh	bat	roost urine	2013	outbreak roost investigation
Anderson 2019 EID	10.3201/eid2501.180267	MK575065	complete genome	18234	NiV/BD/P.medius/EHA/2013/Raypur1406	Bangladesh	bat	roost urine	2013	outbreak roost investigation
Anderson 2019 EID	10.3201/eid2501.180267	MK575066	complete genome	18234	NiV/BD/P.medius/EHA/2013/Raypur1408	Bangladesh	bat	roost urine	2013	outbreak roost investigation
Anderson 2019 EID	10.3201/eid2501.180267	MK575067	complete genome	18234	NiV/BD/P.medius/EHA/2013/Raypur1409	Bangladesh	bat	roost urine	2013	outbreak roost investigation
Anderson 2019 EID	10.3201/eid2501.180267	MK575068	complete genome	18234	NiV/BD/P.medius/EHA/2013/Raypur1410	Bangladesh	bat	roost urine	2013	outbreak roost investigation
Anderson 2019 EID	10.3201/eid2501.180267	MK575069	complete genome	18234	NiV/BD/P.medius/EHA/2013/Raypur1411	Bangladesh	bat	roost urine	2013	outbreak roost investigation
Anderson 2019 EID	10.3201/eid2501.180267	MK575070	complete genome	18234	NiV/BD/P.medius/EHA/2013/Sylhet191	Bangladesh	bat	roost urine	2013	non-outbreak roost investigation
Whitmer 2021 Virus Evolution	10.1093/ve/veaa062	MK673564	complete genome		810398, 200401066	Bangladesh	human	viral isolate from throat swab	2004
Whitmer 2021 Virus Evolution	10.1093/ve/veaa062	MK673565	complete genome		810405, 200401617	Bangladesh	human	viral isolate from CSF	2004
Whitmer 2021 Virus Evolution	10.1093/ve/veaa062	MK673566	complete genome		810428, 200405758	Bangladesh	human	viral isolate from urine	2004
Whitmer 2021 Virus Evolution	10.1093/ve/veaa062	MK673567	complete genome		810482, 200406506	Bangladesh	human	viral isolate from oropharyngeal swab	2004
Whitmer 2021 Virus Evolution	10.1093/ve/veaa062	MK673568	complete genome		811373, 200803107	Bangladesh	human	viral isolate from oropharyngeal swab	2008
Whitmer 2021 Virus Evolution	10.1093/ve/veaa062	MK673569	complete genome		811375, 200803111	Bangladesh	human	viral isolate from oropharyngeal swab	2008
Whitmer 2021 Virus Evolution	10.1093/ve/veaa062	MK673570	complete genome		812001, 201200939	Bangladesh	human	viral isolate from throat swab	2011
Whitmer 2021 Virus Evolution	10.1093/ve/veaa062	MK673571	complete genome		201200903	Bangladesh	human	throat swab	2011
Whitmer 2021 Virus Evolution	10.1093/ve/veaa062	MK673572	complete genome		201200905	Bangladesh	human	throat swab	2011
Whitmer 2021 Virus Evolution	10.1093/ve/veaa062	MK673573	complete genome		201200919	Bangladesh	human	throat swab	2011
Whitmer 2021 Virus Evolution	10.1093/ve/veaa062	MK673574	complete genome		201200920	Bangladesh	human	throat swab	2011
Whitmer 2021 Virus Evolution	10.1093/ve/veaa062	MK673575	complete genome		201200938	Bangladesh	human	throat swab	2011
Whitmer 2021 Virus Evolution	10.1093/ve/veaa062	MK673576	complete genome		201200973	Bangladesh	human	throat swab	2011
Whitmer 2021 Virus Evolution	10.1093/ve/veaa062	MK673577	complete genome		201206008	Bangladesh	human	serum	2011
Whitmer 2021 Virus Evolution	10.1093/ve/veaa062	MK673578	complete genome		201206119	Bangladesh	human	urine	2011
Whitmer 2021 Virus Evolution	10.1093/ve/veaa062	MK673579	complete genome		201206312	Bangladesh	human	throat swab	2012
Whitmer 2021 Virus Evolution	10.1093/ve/veaa062	MK673580	complete genome		201206313	Bangladesh	human	throat swab	2012
Whitmer 2021 Virus Evolution	10.1093/ve/veaa062	MK673581	complete genome		201206316	Bangladesh	human	throat swab	2012
Whitmer 2021 Virus Evolution	10.1093/ve/veaa062	MK673582	complete genome		201206325	Bangladesh	human	throat swab	2012
Whitmer 2021 Virus Evolution	10.1093/ve/veaa062	MK673583	complete genome		201302591	Bangladesh	human	throat swab	2013
Whitmer 2021 Virus Evolution	10.1093/ve/veaa062	MK673584	complete genome		201601126	Bangladesh	human	throat swab	2015
Whitmer 2021 Virus Evolution	10.1093/ve/veaa062	MK673585	complete genome		201601136	Bangladesh	human	throat swab	2015
Whitmer 2021 Virus Evolution	10.1093/ve/veaa062	MK673586	complete genome		201601138	Bangladesh	human	throat swab	2015
Whitmer 2021 Virus Evolution	10.1093/ve/veaa062	MK673587	complete genome		201601144	Bangladesh	human	throat swab	2015
Whitmer 2021 Virus Evolution	10.1093/ve/veaa062	MK673588	complete genome		201601161	Bangladesh	human	throat swab	2015
Whitmer 2021 Virus Evolution	10.1093/ve/veaa062	MK673589	complete genome		201601187	Bangladesh	human	throat swab	2014
Whitmer 2021 Virus Evolution	10.1093/ve/veaa062	MK673590	complete genome		201601191	Bangladesh	human	throat swab	2014
Whitmer 2021 Virus Evolution	10.1093/ve/veaa062	MK673591	complete genome		201601231	Bangladesh	human	throat swab	2014
Whitmer 2021 Virus Evolution	10.1093/ve/veaa062	MK673592	complete genome		201601241	Bangladesh	human	throat swab	2014
Olival 2020 Mol Ecol	10.1111/mec.15288	MK995284	nucleocapsid protein	224	16_RU	Bangladesh	bat	roost urine	2010	outbreak roost investigation
Olival 2020 Mol Ecol	10.1111/mec.15288	MK995285	nucleocapsid protein	224	26U	Bangladesh	bat	individual urine	2010	longitudinal roost
Olival 2020 Mol Ecol	10.1111/mec.15288	MK995286	nucleocapsid protein	224	32US	Bangladesh	bat	individual urine	2010	longitudinal roost
Olival 2020 Mol Ecol	10.1111/mec.15288	MK995287	nucleocapsid protein	224	58U	Bangladesh	bat	individual urine	2009	longitudinal roost
Olival 2020 Mol Ecol	10.1111/mec.15288	MK995288	nucleocapsid protein	224	87U	Bangladesh	bat	individual urine	2009	longitudinal roost
Olival 2020 Mol Ecol	10.1111/mec.15288	MK995289	nucleocapsid protein	224	55U	Bangladesh	bat	individual urine	2009	longitudinal roost
Olival 2020 Mol Ecol	10.1111/mec.15288	MK995290	nucleocapsid protein	224	4736_U	Bangladesh	bat	individual urine	2011	longitudinal roost
Olival 2020 Mol Ecol	10.1111/mec.15288	MK995291	nucleocapsid protein	224	4664_RU	Bangladesh	bat	roost urine	2011	longitudinal roost
Olival 2020 Mol Ecol	10.1111/mec.15288	MK995292	nucleocapsid protein	224	18RU	Bangladesh	bat	roost urine	2010	outbreak roost investigation
Olival 2020 Mol Ecol	10.1111/mec.15288	MK995293	nucleocapsid protein	224	4416_RU	Bangladesh	bat	roost urine	2012	outbreak roost investigation
Olival 2020 Mol Ecol	10.1111/mec.15288	MK995294	nucleocapsid protein	224	4417_RU	Bangladesh	bat	roost urine	2012	outbreak roost investigation
Olival 2020 Mol Ecol	10.1111/mec.15288	MK995295	nucleocapsid protein	224	17_RU	Bangladesh	bat	roost urine	2010	outbreak roost investigation
Olival 2020 Mol Ecol	10.1111/mec.15288	MK995296	nucleocapsid protein	224	45RU	Bangladesh	bat	roost urine	2008	cross-sectional spatial study roost
Olival 2020 Mol Ecol	10.1111/mec.15288	MK995297	nucleocapsid protein	224	70RU	Bangladesh	bat	roost urine	2008	cross-sectional spatial study roost
Olival 2020 Mol Ecol	10.1111/mec.15288	MK995298	nucleocapsid protein	224	21U	Bangladesh	bat	individual urine	2009	longitudinal roost
Olival 2020 Mol Ecol	10.1111/mec.15288	MK995299	nucleocapsid protein	224	1290629RS	Bangladesh	bat	rectal swab	2006	cross-sectional spatial study roost
Olival 2020 Mol Ecol	10.1111/mec.15288	MK995300	nucleocapsid protein	224	1290659TS	Bangladesh	bat	throat swab	2006	cross-sectional spatial study roost
Olival 2020 Mol Ecol	10.1111/mec.15288	MK995301	nucleocapsid protein	224	1290676TS	Bangladesh	bat	throat swab	2006	cross-sectional spatial study roost
Olival 2020 Mol Ecol	10.1111/mec.15288	MK995302	nucleocapsid protein	224	25Urine	Bangladesh	bat	individual urine	2010	longitudinal study roost
Rahman 2021 Int J Infect Dis	﻿10.1016/j.ijid.2020.10.041	MT890702	nucleocapsid protein	1599	NiV/BGD/BA/2012/J-101	Bangladesh	bat	roost urine	2012	outbreak roost investigation
Rahman 2021 Int J Infect Dis	﻿10.1016/j.ijid.2020.10.041	MT890703	nucleocapsid protein	1542	NiV/BGD/BA/2012/J-102	Bangladesh	bat	roost urine	2012	outbreak roost investigation
Rahman 2021 Int J Infect Dis	﻿10.1016/j.ijid.2020.10.041	MT890704	nucleocapsid protein	1412	NiV/BGD/BA/2012/J-103	Bangladesh	bat	roost urine	2012	outbreak roost investigation
Rahman 2021 Int J Infect Dis	﻿10.1016/j.ijid.2020.10.041	MT890705	nucleocapsid protein	1555	NiV/BGD/BA/2012/J-104	Bangladesh	bat	roost urine	2012	outbreak roost investigation
Rahman 2021 Int J Infect Dis	﻿10.1016/j.ijid.2020.10.041	MT890706	nucleocapsid protein	1412	NiV/BGD/BA/2012/J-105	Bangladesh	bat	roost urine	2012	outbreak roost investigation
Rahman 2021 Int J Infect Dis	﻿10.1016/j.ijid.2020.10.041	MT890707	nucleocapsid protein	1413	NiV/BGD/BA/2012/J-106	Bangladesh	bat	roost urine	2012	outbreak roost investigation
Rahman 2021 Int J Infect Dis	﻿10.1016/j.ijid.2020.10.041	MT890708	nucleocapsid protein	1542	NiV/BGD/BA/2012/J-107	Bangladesh	bat	roost urine	2012	outbreak roost investigation
Rahman 2021 Int J Infect Dis	﻿10.1016/j.ijid.2020.10.041	MT890709	nucleocapsid protein	1192	NiV/BGD/BA/2012/J-109	Bangladesh	bat	roost urine	2012	outbreak roost investigation
Rahman 2021 Int J Infect Dis	﻿10.1016/j.ijid.2020.10.041	MT890710	nucleocapsid protein	1398	NiV/BGD/BA/2012/J-113	Bangladesh	bat	roost urine	2012	outbreak roost investigation
Rahman 2021 Int J Infect Dis	﻿10.1016/j.ijid.2020.10.041	MT890711	nucleocapsid protein	1378	NiV/BGD/HU/2013/RPP176613	Bangladesh	human	throat swab	2013
Rahman 2021 Int J Infect Dis	﻿10.1016/j.ijid.2020.10.041	MT890712	nucleocapsid protein	1599	NiV/BGD/HU/2013/RPP175113	Bangladesh	human	throat swab	2013
Rahman 2021 Int J Infect Dis	﻿10.1016/j.ijid.2020.10.041	MT890713	nucleocapsid protein	1599	NiV/BGD/HU/2013/RajM115913	Bangladesh	human	throat swab	2013
Rahman 2021 Int J Infect Dis	﻿10.1016/j.ijid.2020.10.041	MT890714	nucleocapsid protein	1599	NiV/BGD/HU/2013/RajP115713	Bangladesh	human	throat swab	2013
Rahman 2021 Int J Infect Dis	﻿10.1016/j.ijid.2020.10.041	MT890715	nucleocapsid protein	1599	NiV/BGD/HU/2013/RPM175513	Bangladesh	human	throat swab	2013
Rahman 2021 Int J Infect Dis	﻿10.1016/j.ijid.2020.10.041	MT890716	nucleocapsid protein	1412	NiV/BGD/HU/2014/RP210214	Bangladesh	human	throat swab	2014
Rahman 2021 Int J Infect Dis	﻿10.1016/j.ijid.2020.10.041	MT890717	nucleocapsid protein	1592	NiV/BGD/HU/2014/FP54214	Bangladesh	human	throat swab	2014
Rahman 2021 Int J Infect Dis	﻿10.1016/j.ijid.2020.10.041	MT890718	nucleocapsid protein	1412	NiV/BGD/HU/2014/FP081915	Bangladesh	human	throat swab	2014
Rahman 2021 Int J Infect Dis	﻿10.1016/j.ijid.2020.10.041	MT890719	nucleocapsid protein	1373	NiV/BGD/HU/2014/FP54114	Bangladesh	human	throat swab	2014
Rahman 2021 Int J Infect Dis	﻿10.1016/j.ijid.2020.10.041	MT890720	nucleocapsid protein	1370	NiV/BGD/HU/2014/FP51514	Bangladesh	human	throat swab	2014
Rahman 2021 Int J Infect Dis	﻿10.1016/j.ijid.2020.10.041	MT890721	nucleocapsid protein	1413	NiV/BGD/HU/2015/FP086315	Bangladesh	human	throat swab	2015
Rahman 2021 Int J Infect Dis	﻿10.1016/j.ijid.2020.10.041	MT890722	nucleocapsid protein	1194	NiV/BGD/HU/2015/RS195315	Bangladesh	human	throat swab	2015
Rahman 2021 Int J Infect Dis	﻿10.1016/j.ijid.2020.10.041	MT890723	nucleocapsid protein	1599	NiV/BGD/HU/2015/FP088315	Bangladesh	human	throat swab	2015
Rahman 2021 Int J Infect Dis	﻿10.1016/j.ijid.2020.10.041	MT890724	nucleocapsid protein	1412	NiV/BGD/HU/2017/FP136517	Bangladesh	human	throat swab	2017
Rahman 2021 Int J Infect Dis	﻿10.1016/j.ijid.2020.10.041	MT890725	nucleocapsid protein	1411	NiV/BGD/HU/2015/RS202615	Bangladesh	human	throat swab	2015
Rahman 2021 Int J Infect Dis	﻿10.1016/j.ijid.2020.10.041	MT890726	nucleocapsid protein	1379	NiV/BGD/HU/2015/FP088215	Bangladesh	human	throat swab	2015
Rahman 2021 Int J Infect Dis	﻿10.1016/j.ijid.2020.10.041	MT890727	nucleocapsid protein	1410	NiV/BGD/HU/2017/RS276817	Bangladesh	human	throat swab	2017
Rahman 2021 Int J Infect Dis	﻿10.1016/j.ijid.2020.10.041	MT890728	nucleocapsid protein	1599	NiV/BGD/HU/2012/RS90412	Bangladesh	human	throat swab	2012
Rahman 2021 Int J Infect Dis	﻿10.1016/j.ijid.2020.10.041	MT890729	nucleocapsid protein	1599	NiV/BGD/HU/2012/RS90612	Bangladesh	human	throat swab	2012
Rahman 2021 Int J Infect Dis	﻿10.1016/j.ijid.2020.10.041	MT890730	nucleocapsid protein	1599	NiV/BGD/HU/2018/SQ00118	Bangladesh	human	throat swab	2018
Rahman 2021 Int J Infect Dis	﻿10.1016/j.ijid.2020.10.041	MT890731	nucleocapsid protein	1185	NiV/BGD/HU/2018/RS337518	Bangladesh	human	throat swab	2018
